# Intracellular TDP-43 amyloid nucleates from arrested nascent condensates

**DOI:** 10.64898/2026.02.10.705006

**Authors:** Jianzheng Wu, Shriram Venkatesan, Jacob Jensen, Tayla Miller, Jeffrey J. Lange, Sean McKinney, Einar Halldorsson, Zulin Yu, Vignesh Babu, Laura Sancho Salazar, Jeff Haug, Jay Unruh, Randal Halfmann

## Abstract

TDP-43 is a model protein for pathophysiological phase transitions, forming a multitude of intracellular assemblies with different physical properties. Physiological condensation is widely presumed to precede pathological aggregation, but the causal relationships between different modes of assembly in vivo are still unclear. Here we use Distributed Amphifluoric FRET (DAmFRET) and complementary approaches to map the phase space of TDP-43 self-assembly in yeast cells. We discovered that the low-complexity C-terminal domain (CTD) on its own partitions into soluble clusters that dynamically arrest en route to liquid-liquid phase separation. These clusters uniquely supported amyloid formation, and only when templated by pre-existing amyloids of other proteins. Self-interacting modules outside the CTD, whether in the full-length TDP-43, pathological C-terminal fragments, or fusion partners, all suppressed amyloid nucleation. They did this by promoting CTD condensation beyond the arrested state. Stress and cotranslational self-association had the same effect. We leveraged this property of condensation to stop CTD amyloid formation by co-expressing an oligomeric binder in cells. Our findings reveal that TDP-43 amyloid formation occurs only under very specific physical and biological circumstances that present new opportunities for therapeutic control.
