## Supplementary material for "Intracellular TDP-43 amyloid nucleates from arrested nascent condensates": Table S1

### Sheet: Sheet1
Table 1. Plasmids used in this study.
name	alias	promoter	insert	source	fusion protein sequence
rhx2553	FL/WT	GAL1	mEos3.1-(EA3R)4-TDP43	this study	MSAIKPDMKIKLRMEGNVNGHHFVIDGDGTGKPFEGKQSMDLEVKEGGPLPFAFDILTTAFHYGNRVFAKYPDNIQDYFKQSFPKGYSWERSLTFEDGGICNARNDITMEGDTFYNKVRFYGTNFPANGPVMQKKTLKWEPSTEKMYVRDGVLTGDVEMALLLEGNAHYRCDFRTTYKAKEKGVKLPGAHFVDHCIEILSHDKDYNKVKLYEHAVAHSGLPDNARRGAPEAAAREAAAREAAAREAAARMSMSEYIRVTEDENDEPIEIPSEDDGTVLLSTVTAQFPGACGLRYRNPVSQCMRGVRLVEGILHAPDAGWGNLVYVVNYPKDNKRKMDETDASSAVKVKRAVQKTSDLIVLGLPWKTTEQDLKEYFSTFGEVLMVQVKKDLKTGHSKGFG…
rhx2554	RRMmut	GAL1	mEos3.1-(EA3R)4-TDP43 (W113A,R151A)	this study	MSAIKPDMKIKLRMEGNVNGHHFVIDGDGTGKPFEGKQSMDLEVKEGGPLPFAFDILTTAFHYGNRVFAKYPDNIQDYFKQSFPKGYSWERSLTFEDGGICNARNDITMEGDTFYNKVRFYGTNFPANGPVMQKKTLKWEPSTEKMYVRDGVLTGDVEMALLLEGNAHYRCDFRTTYKAKEKGVKLPGAHFVDHCIEILSHDKDYNKVKLYEHAVAHSGLPDNARRGAPEAAAREAAAREAAAREAAARMSMSEYIRVTEDENDEPIEIPSEDDGTVLLSTVTAQFPGACGLRYRNPVSQCMRGVRLVEGILHAPDAGWGNLVYVVNYPKDNKRKMDETDASSAVKVKRAVQKTSDLIVLGLPAKTTEQDLKEYFSTFGEVLMVQVKKDLKTGHSKGFG…
rhx2555b	NLSmutRRMmut	GAL1	mEos3.1-(EA3R)4-TDP43 (K82,84,95,97,R83,98A,W113A,R151A)	this study	MSAIKPDMKIKLRMEGNVNGHHFVIDGDGTGKPFEGKQSMDLEVKEGGPLPFAFDILTTAFHYGNRVFAKYPDNIQDYFKQSFPKGYSWERSLTFEDGGICNARNDITMEGDTFYNKVRFYGTNFPANGPVMQKKTLKWEPSTEKMYVRDGVLTGDVEMALLLEGNAHYRCDFRTTYKAKEKGVKLPGAHFVDHCIEILSHDKDYNKVKLYEHAVAHSGLPDNARRGAPEAAAREAAAREAAAREAAARMSMSEYIRVTEDENDEPIEIPSEDDGTVLLSTVTAQFPGACGLRYRNPVSQCMRGVRLVEGILHAPDAGWGNLVYVVNYPKDNAAAMDETDASSAVAVAAAVQKTSDLIVLGLPAKTTEQDLKEYFSTFGEVLMVQVKKDLKTGHSKGFG…
rhx2864	NLSmut	GAL1	mEos3.1-(EA3R)4-TDP43 (K82,84,95,97,R83,98A)	this study	MSAIKPDMKIKLRMEGNVNGHHFVIDGDGTGKPFEGKQSMDLEVKEGGPLPFAFDILTTAFHYGNRVFAKYPDNIQDYFKQSFPKGYSWERSLTFEDGGICNARNDITMEGDTFYNKVRFYGTNFPANGPVMQKKTLKWEPSTEKMYVRDGVLTGDVEMALLLEGNAHYRCDFRTTYKAKEKGVKLPGAHFVDHCIEILSHDKDYNKVKLYEHAVAHSGLPDNARRGAPEAAAREAAAREAAAREAAARMSMSEYIRVTEDENDEPIEIPSEDDGTVLLSTVTAQFPGACGLRYRNPVSQCMRGVRLVEGILHAPDAGWGNLVYVVNYPKDNAAAMDETDASSAVAVAAAVQKTSDLIVLGLPWKTTEQDLKEYFSTFGEVLMVQVKKDLKTGHSKGFG…
rhx2876	NTDmutNLSmut	GAL1	mEos3.1-(EA3R)4-TDP43 (E14,17,21,R52,55A,K82,84,95,97,R83,98A)	this study	MSAIKPDMKIKLRMEGNVNGHHFVIDGDGTGKPFEGKQSMDLEVKEGGPLPFAFDILTTAFHYGNRVFAKYPDNIQDYFKQSFPKGYSWERSLTFEDGGICNARNDITMEGDTFYNKVRFYGTNFPANGPVMQKKTLKWEPSTEKMYVRDGVLTGDVEMALLLEGNAHYRCDFRTTYKAKEKGVKLPGAHFVDHCIEILSHDKDYNKVKLYEHAVAHSGLPDNARRGAPEAAAREAAAREAAAREAAARMSMSEYIRVTEDENDAPIAIPSADDGTVLLSTVTAQFPGACGLRYRNPVSQCMAGVALVEGILHAPDAGWGNLVYVVNYPKDNAAAMDETDASSAVAVAAAVQKTSDLIVLGLPWKTTEQDLKEYFSTFGEVLMVQVKKDLKTGHSKGFG…
rhx2948	NTDmut	GAL1	mEos3.1-(EA3R)4-TDP43 (E14,17,21,R52,55A)	this study	MSAIKPDMKIKLRMEGNVNGHHFVIDGDGTGKPFEGKQSMDLEVKEGGPLPFAFDILTTAFHYGNRVFAKYPDNIQDYFKQSFPKGYSWERSLTFEDGGICNARNDITMEGDTFYNKVRFYGTNFPANGPVMQKKTLKWEPSTEKMYVRDGVLTGDVEMALLLEGNAHYRCDFRTTYKAKEKGVKLPGAHFVDHCIEILSHDKDYNKVKLYEHAVAHSGLPDNARRGAPEAAAREAAAREAAAREAAARMSMSEYIRVTEDENDAPIAIPSADDGTVLLSTVTAQFPGACGLRYRNPVSQCMAGVALVEGILHAPDAGWGNLVYVVNYPKDNKRKMDETDASSAVKVKRAVQKTSDLIVLGLPWKTTEQDLKEYFSTFGEVLMVQVKKDLKTGHSKGFG…
rhx2949	NTDmutRRMmut	GAL1	mEos3.1-(EA3R)4-TDP43 (E14,17,21,R52,55A,W113A,R151A)	this study	MSAIKPDMKIKLRMEGNVNGHHFVIDGDGTGKPFEGKQSMDLEVKEGGPLPFAFDILTTAFHYGNRVFAKYPDNIQDYFKQSFPKGYSWERSLTFEDGGICNARNDITMEGDTFYNKVRFYGTNFPANGPVMQKKTLKWEPSTEKMYVRDGVLTGDVEMALLLEGNAHYRCDFRTTYKAKEKGVKLPGAHFVDHCIEILSHDKDYNKVKLYEHAVAHSGLPDNARRGAPEAAAREAAAREAAAREAAARMSMSEYIRVTEDENDAPIAIPSADDGTVLLSTVTAQFPGACGLRYRNPVSQCMAGVALVEGILHAPDAGWGNLVYVVNYPKDNKRKMDETDASSAVKVKRAVQKTSDLIVLGLPAKTTEQDLKEYFSTFGEVLMVQVKKDLKTGHSKGFG…
rhx2950	NTDmutNLSmutRRMmut	GAL1	mEos3.1-(EA3R)4-TDP43 (E14,17,21,R52,55A,K82,84,95,97,R83,98A,W113A,R151A)	this study	MSAIKPDMKIKLRMEGNVNGHHFVIDGDGTGKPFEGKQSMDLEVKEGGPLPFAFDILTTAFHYGNRVFAKYPDNIQDYFKQSFPKGYSWERSLTFEDGGICNARNDITMEGDTFYNKVRFYGTNFPANGPVMQKKTLKWEPSTEKMYVRDGVLTGDVEMALLLEGNAHYRCDFRTTYKAKEKGVKLPGAHFVDHCIEILSHDKDYNKVKLYEHAVAHSGLPDNARRGAPEAAAREAAAREAAAREAAARMSMSEYIRVTEDENDAPIAIPSADDGTVLLSTVTAQFPGACGLRYRNPVSQCMAGVALVEGILHAPDAGWGNLVYVVNYPKDNAAAMDETDASSAVAVAAAVQKTSDLIVLGLPAKTTEQDLKEYFSTFGEVLMVQVKKDLKTGHSKGFG…
rhx3258	mNeonGreen-	GAL1	mNeonGreen-(EA3R)4-TDP43(274-414 )	this study	MASLPATHELHIFGSINGVDFDMVGQGTGNPNDGYEELNLKSTKGDLQFSPWILVPHIGYGFHQYLPYPDGMSPFQAAMVDGSGYQVHRTMQFEDGASLTVNYRYTYEGSHIKGEAQVKGTGFPADGPVMTNSLTAADWCRSKKTYPNDKTIISTFKWSYTTGNGKRYRSTARTTYTFAKPMAANYLKNQPMYVFRKTELKHSKTELNFKEWQKAFTDVMGMDELYKGAPEAAAREAAAREAAAREAAARMSGRFGGNPGGFGNQGGFGNSRGGGAGLGNNQGSNMGGGMNFGAFSINPAMMAAAQAALQSSWGMMGMLASQQNQSGPSGNNQNQGNMQREPNQAFGSGNNSYSGSNSGAAIGWGSASNAGSGSGFNGGFGSSMDSKSSGWGM*
rhx3158	WT (ΔCTD)	GAL1	mEos3.1-(EA3R)4-TDP43 (1-273)	this study	MSAIKPDMKIKLRMEGNVNGHHFVIDGDGTGKPFEGKQSMDLEVKEGGPLPFAFDILTTAFHYGNRVFAKYPDNIQDYFKQSFPKGYSWERSLTFEDGGICNARNDITMEGDTFYNKVRFYGTNFPANGPVMQKKTLKWEPSTEKMYVRDGVLTGDVEMALLLEGNAHYRCDFRTTYKAKEKGVKLPGAHFVDHCIEILSHDKDYNKVKLYEHAVAHSGLPDNARRGAPEAAAREAAAREAAAREAAARMSMSEYIRVTEDENDEPIEIPSEDDGTVLLSTVTAQFPGACGLRYRNPVSQCMRGVRLVEGILHAPDAGWGNLVYVVNYPKDNKRKMDETDASSAVKVKRAVQKTSDLIVLGLPWKTTEQDLKEYFSTFGEVLMVQVKKDLKTGHSKGFG…
rhx3391	RRMmut (ΔCTD)	GAL1	mEos3.1-(EA3R)4-TDP43 (1-273 W113A,R151A)	this study	MSAIKPDMKIKLRMEGNVNGHHFVIDGDGTGKPFEGKQSMDLEVKEGGPLPFAFDILTTAFHYGNRVFAKYPDNIQDYFKQSFPKGYSWERSLTFEDGGICNARNDITMEGDTFYNKVRFYGTNFPANGPVMQKKTLKWEPSTEKMYVRDGVLTGDVEMALLLEGNAHYRCDFRTTYKAKEKGVKLPGAHFVDHCIEILSHDKDYNKVKLYEHAVAHSGLPDNARRGAPEAAAREAAAREAAAREAAARMSMSEYIRVTEDENDEPIEIPSEDDGTVLLSTVTAQFPGACGLRYRNPVSQCMRGVRLVEGILHAPDAGWGNLVYVVNYPKDNKRKMDETDASSAVKVKRAVQKTSDLIVLGLPAKTTEQDLKEYFSTFGEVLMVQVKKDLKTGHSKGFG…
rhx3392	NTDmut (ΔCTD)	GAL1	mEos3.1-(EA3R)4-TDP43 (1-273 E14,17,21,R52,55A)	this study	MSAIKPDMKIKLRMEGNVNGHHFVIDGDGTGKPFEGKQSMDLEVKEGGPLPFAFDILTTAFHYGNRVFAKYPDNIQDYFKQSFPKGYSWERSLTFEDGGICNARNDITMEGDTFYNKVRFYGTNFPANGPVMQKKTLKWEPSTEKMYVRDGVLTGDVEMALLLEGNAHYRCDFRTTYKAKEKGVKLPGAHFVDHCIEILSHDKDYNKVKLYEHAVAHSGLPDNARRGAPEAAAREAAAREAAAREAAARMSMSEYIRVTEDENDAPIAIPSADDGTVLLSTVTAQFPGACGLRYRNPVSQCMAGVALVEGILHAPDAGWGNLVYVVNYPKDNKRKMDETDASSAVKVKRAVQKTSDLIVLGLPWKTTEQDLKEYFSTFGEVLMVQVKKDLKTGHSKGFG…
rhx3393	NLSmut (ΔCTD)	GAL1	mEos3.1-(EA3R)4-TDP43 (1-273 K82,84,95,97,R83,98A)	this study	MSAIKPDMKIKLRMEGNVNGHHFVIDGDGTGKPFEGKQSMDLEVKEGGPLPFAFDILTTAFHYGNRVFAKYPDNIQDYFKQSFPKGYSWERSLTFEDGGICNARNDITMEGDTFYNKVRFYGTNFPANGPVMQKKTLKWEPSTEKMYVRDGVLTGDVEMALLLEGNAHYRCDFRTTYKAKEKGVKLPGAHFVDHCIEILSHDKDYNKVKLYEHAVAHSGLPDNARRGAPEAAAREAAAREAAAREAAARMSMSEYIRVTEDENDEPIEIPSEDDGTVLLSTVTAQFPGACGLRYRNPVSQCMRGVRLVEGILHAPDAGWGNLVYVVNYPKDNAAAMDETDASSAVAVAAAVQKTSDLIVLGLPWKTTEQDLKEYFSTFGEVLMVQVKKDLKTGHSKGFG…
rhx3394	NTDmutNLSmut (ΔCTD)	GAL1	mEos3.1-(EA3R)4-TDP43 (1-273 E14,17,21,R52,55A,K82,84,95,97,R83,98A)	this study	MSAIKPDMKIKLRMEGNVNGHHFVIDGDGTGKPFEGKQSMDLEVKEGGPLPFAFDILTTAFHYGNRVFAKYPDNIQDYFKQSFPKGYSWERSLTFEDGGICNARNDITMEGDTFYNKVRFYGTNFPANGPVMQKKTLKWEPSTEKMYVRDGVLTGDVEMALLLEGNAHYRCDFRTTYKAKEKGVKLPGAHFVDHCIEILSHDKDYNKVKLYEHAVAHSGLPDNARRGAPEAAAREAAAREAAAREAAARMSMSEYIRVTEDENDAPIAIPSADDGTVLLSTVTAQFPGACGLRYRNPVSQCMAGVALVEGILHAPDAGWGNLVYVVNYPKDNAAAMDETDASSAVAVAAAVQKTSDLIVLGLPWKTTEQDLKEYFSTFGEVLMVQVKKDLKTGHSKGFG…
rhx3395	NTDmutRRMmut (ΔCTD)	GAL1	mEos3.1-(EA3R)4-TDP43 (1-273 E14,17,21,R52,55A,W113A,R151A)	this study	MSAIKPDMKIKLRMEGNVNGHHFVIDGDGTGKPFEGKQSMDLEVKEGGPLPFAFDILTTAFHYGNRVFAKYPDNIQDYFKQSFPKGYSWERSLTFEDGGICNARNDITMEGDTFYNKVRFYGTNFPANGPVMQKKTLKWEPSTEKMYVRDGVLTGDVEMALLLEGNAHYRCDFRTTYKAKEKGVKLPGAHFVDHCIEILSHDKDYNKVKLYEHAVAHSGLPDNARRGAPEAAAREAAAREAAAREAAARMSMSEYIRVTEDENDAPIAIPSADDGTVLLSTVTAQFPGACGLRYRNPVSQCMAGVALVEGILHAPDAGWGNLVYVVNYPKDNKRKMDETDASSAVKVKRAVQKTSDLIVLGLPAKTTEQDLKEYFSTFGEVLMVQVKKDLKTGHSKGFG…
rhx3396	NLSmutRRMmut (ΔCTD)	GAL1	mEos3.1-(EA3R)4-TDP43 (1-273 K82,84,95,97,R83,98A,W113A,R151A)	this study	MSAIKPDMKIKLRMEGNVNGHHFVIDGDGTGKPFEGKQSMDLEVKEGGPLPFAFDILTTAFHYGNRVFAKYPDNIQDYFKQSFPKGYSWERSLTFEDGGICNARNDITMEGDTFYNKVRFYGTNFPANGPVMQKKTLKWEPSTEKMYVRDGVLTGDVEMALLLEGNAHYRCDFRTTYKAKEKGVKLPGAHFVDHCIEILSHDKDYNKVKLYEHAVAHSGLPDNARRGAPEAAAREAAAREAAAREAAARMSMSEYIRVTEDENDEPIEIPSEDDGTVLLSTVTAQFPGACGLRYRNPVSQCMRGVRLVEGILHAPDAGWGNLVYVVNYPKDNAAAMDETDASSAVAVAAAVQKTSDLIVLGLPAKTTEQDLKEYFSTFGEVLMVQVKKDLKTGHSKGFG…
rhx3397	NTDmutNLSmutRRMmut (ΔCTD)	GAL1	mEos3.1-(EA3R)4-TDP43 (1-273 E14,17,21,R52,55A,K82,84,95,97,R83,98A,W113A,R151A)	this study	MSAIKPDMKIKLRMEGNVNGHHFVIDGDGTGKPFEGKQSMDLEVKEGGPLPFAFDILTTAFHYGNRVFAKYPDNIQDYFKQSFPKGYSWERSLTFEDGGICNARNDITMEGDTFYNKVRFYGTNFPANGPVMQKKTLKWEPSTEKMYVRDGVLTGDVEMALLLEGNAHYRCDFRTTYKAKEKGVKLPGAHFVDHCIEILSHDKDYNKVKLYEHAVAHSGLPDNARRGAPEAAAREAAAREAAAREAAARMSMSEYIRVTEDENDAPIAIPSADDGTVLLSTVTAQFPGACGLRYRNPVSQCMAGVALVEGILHAPDAGWGNLVYVVNYPKDNAAAMDETDASSAVAVAAAVQKTSDLIVLGLPAKTTEQDLKEYFSTFGEVLMVQVKKDLKTGHSKGFG…
rhx5092	mEos3.1-only	GAL1	mEos3.1	DOI: 10.1002/pro.70194	MSAIKPDMKIKLRMEGNVNGHHFVIDGDGTGKPFEGKQSMDLEVKEGGPLPFAFDILTTAFHYGNRVFAKYPDNIQDYFKQSFPKGYSWERSLTFEDGGICNARNDITMEGDTFYNKVRFYGTNFPANGPVMQKKTLKWEPSTEKMYVRDGVLTGDVEMALLLEGNAHYRCDFRTTYKAKEKGVKLPGAHFVDHCIEILSHDKDYNKVKLYEHAVAHSGLPDNARR*
rhx1900b	CTD (WT)/ Strong Kozak	GAL1	mEos3.1-(EA3R)4-TDP43 (274-414)	this study	MSAIKPDMKIKLRMEGNVNGHHFVIDGDGTGKPFEGKQSMDLEVKEGGPLPFAFDILTTAFHYGNRVFAKYPDNIQDYFKQSFPKGYSWERSLTFEDGGICNARNDITMEGDTFYNKVRFYGTNFPANGPVMQKKTLKWEPSTEKMYVRDGVLTGDVEMALLLEGNAHYRCDFRTTYKAKEKGVKLPGAHFVDHCIEILSHDKDYNKVKLYEHAVAHSGLPDNARRGAPEAAAREAAAREAAAREAAARMSGRFGGNPGGFGNQGGFGNSRGGGAGLGNNQGSNMGGGMNFGAFSINPAMMAAAQAALQSSWGMMGMLASQQNQSGPSGNNQNQGNMQREPNQAFGSGNNSYSGSNSGAAIGWGSASNAGSGSGFNGGFGSSMDSKSSGWGM*
rhx2667	CTD (G335I)	GAL1	mEos3.1-(EA3R)4-TDP43 (274-414 G335I)	this study	MSAIKPDMKIKLRMEGNVNGHHFVIDGDGTGKPFEGKQSMDLEVKEGGPLPFAFDILTTAFHYGNRVFAKYPDNIQDYFKQSFPKGYSWERSLTFEDGGICNARNDITMEGDTFYNKVRFYGTNFPANGPVMQKKTLKWEPSTEKMYVRDGVLTGDVEMALLLEGNAHYRCDFRTTYKAKEKGVKLPGAHFVDHCIEILSHDKDYNKVKLYEHAVAHSGLPDNARRGAPEAAAREAAAREAAAREAAARMSGRFGGNPGGFGNQGGFGNSRGGGAGLGNNQGSNMGGGMNFGAFSINPAMMAAAQAALQSSWIMMGMLASQQNQSGPSGNNQNQGNMQREPNQAFGSGNNSYSGSNSGAAIGWGSASNAGSGSGFNGGFGSSMDSKSSGWGM*
rhx3196	CTD (M337P)	GAL1	mEos3.1-(EA3R)4-TDP43 (274-414 M337P)	this study	MSAIKPDMKIKLRMEGNVNGHHFVIDGDGTGKPFEGKQSMDLEVKEGGPLPFAFDILTTAFHYGNRVFAKYPDNIQDYFKQSFPKGYSWERSLTFEDGGICNARNDITMEGDTFYNKVRFYGTNFPANGPVMQKKTLKWEPSTEKMYVRDGVLTGDVEMALLLEGNAHYRCDFRTTYKAKEKGVKLPGAHFVDHCIEILSHDKDYNKVKLYEHAVAHSGLPDNARRGAPEAAAREAAAREAAAREAAARMSGRFGGNPGGFGNQGGFGNSRGGGAGLGNNQGSNMGGGMNFGAFSINPAMMAAAQAALQSSWGMPGMLASQQNQSGPSGNNQNQGNMQREPNQAFGSGNNSYSGSNSGAAIGWGSASNAGSGSGFNGGFGSSMDSKSSGWGM*
rhx3484	CTD (ΔCR)	GAL1	mEos3.1-(EA3R)4-TDP43 (274-414 321-341Δ)	this study	MSAIKPDMKIKLRMEGNVNGHHFVIDGDGTGKPFEGKQSMDLEVKEGGPLPFAFDILTTAFHYGNRVFAKYPDNIQDYFKQSFPKGYSWERSLTFEDGGICNARNDITMEGDTFYNKVRFYGTNFPANGPVMQKKTLKWEPSTEKMYVRDGVLTGDVEMALLLEGNAHYRCDFRTTYKAKEKGVKLPGAHFVDHCIEILSHDKDYNKVKLYEHAVAHSGLPDNARRGAPEAAAREAAAREAAAREAAARMSGRFGGNPGGFGNQGGFGNSRGGGAGLGNNQGSNMGGGMNFGAFSINPSQQNQSGPSGNNQNQGNMQREPNQAFGSGNNSYSGSNSGAAIGWGSASNAGSGSGFNGGFGSSMDSKSSGWGM*
rhx3135	C-188	GAL1	mEos3.1-(EA3R)4-TDP43 (188-414)	this study	MSAIKPDMKIKLRMEGNVNGHHFVIDGDGTGKPFEGKQSMDLEVKEGGPLPFAFDILTTAFHYGNRVFAKYPDNIQDYFKQSFPKGYSWERSLTFEDGGICNARNDITMEGDTFYNKVRFYGTNFPANGPVMQKKTLKWEPSTEKMYVRDGVLTGDVEMALLLEGNAHYRCDFRTTYKAKEKGVKLPGAHFVDHCIEILSHDKDYNKVKLYEHAVAHSGLPDNARRGAPEAAAREAAAREAAAREAAARMSLRSRKVFVGRCTEDMTEDELREFFSQYGDVMDVFIPKPFRAFAFVTFADDQIAQSLCGEDLIIKGISVHISNAEPKHNSNRQLERSGRFGGNPGGFGNQGGFGNSRGGGAGLGNNQGSNMGGGMNFGAFSINPAMMAAAQAALQSSWG…
rhx3136	C-208	GAL1	mEos3.1-(EA3R)4-TDP43 (208-414)	this study	MSAIKPDMKIKLRMEGNVNGHHFVIDGDGTGKPFEGKQSMDLEVKEGGPLPFAFDILTTAFHYGNRVFAKYPDNIQDYFKQSFPKGYSWERSLTFEDGGICNARNDITMEGDTFYNKVRFYGTNFPANGPVMQKKTLKWEPSTEKMYVRDGVLTGDVEMALLLEGNAHYRCDFRTTYKAKEKGVKLPGAHFVDHCIEILSHDKDYNKVKLYEHAVAHSGLPDNARRGAPEAAAREAAAREAAAREAAARMSREFFSQYGDVMDVFIPKPFRAFAFVTFADDQIAQSLCGEDLIIKGISVHISNAEPKHNSNRQLERSGRFGGNPGGFGNQGGFGNSRGGGAGLGNNQGSNMGGGMNFGAFSINPAMMAAAQAALQSSWGMMGMLASQQNQSGPSGNNQN…
rhx3205	C-79	GAL1	mEos3.1-(EA3R)4-TDP43 (79-414)	this study	MSAIKPDMKIKLRMEGNVNGHHFVIDGDGTGKPFEGKQSMDLEVKEGGPLPFAFDILTTAFHYGNRVFAKYPDNIQDYFKQSFPKGYSWERSLTFEDGGICNARNDITMEGDTFYNKVRFYGTNFPANGPVMQKKTLKWEPSTEKMYVRDGVLTGDVEMALLLEGNAHYRCDFRTTYKAKEKGVKLPGAHFVDHCIEILSHDKDYNKVKLYEHAVAHSGLPDNARRGAPEAAAREAAAREAAAREAAARMSKDNKRKMDETDASSAVKVKRAVQKTSDLIVLGLPWKTTEQDLKEYFSTFGEVLMVQVKKDLKTGHSKGFGFVRFTEYETQVKVMSQRHMIDGRWCDCKLPNSKQSQDEPLRSRKVFVGRCTEDMTEDELREFFSQYGDVMDVFIPKPF…
rhx5156	C-220	GAL1	mEos3.1-(EA3R)4-TDP43 (220-414)	this study	MSAIKPDMKIKLRMEGNVNGHHFVIDGDGTGKPFEGKQSMDLEVKEGGPLPFAFDILTTAFHYGNRVFAKYPDNIQDYFKQSFPKGYSWERSLTFEDGGICNARNDITMEGDTFYNKVRFYGTNFPANGPVMQKKTLKWEPSTEKMYVRDGVLTGDVEMALLLEGNAHYRCDFRTTYKAKEKGVKLPGAHFVDHCIEILSHDKDYNKVKLYEHAVAHSGLPDNARRGAPEAAAREAAAREAAAREAAARMSVFIPKPFRAFAFVTFADDQIAQSLCGEDLIIKGISVHISNAEPKHNSNRQLERSGRFGGNPGGFGNQGGFGNSRGGGAGLGNNQGSNMGGGMNFGAFSINPAMMAAAQAALQSSWGMMGMLASQQNQSGPSGNNQNQGNMQREPNQAF…
rhx3386	188-272	GAL1	mEos3.1-(EA3R)4-TDP43 (188-272)	this study	MSAIKPDMKIKLRMEGNVNGHHFVIDGDGTGKPFEGKQSMDLEVKEGGPLPFAFDILTTAFHYGNRVFAKYPDNIQDYFKQSFPKGYSWERSLTFEDGGICNARNDITMEGDTFYNKVRFYGTNFPANGPVMQKKTLKWEPSTEKMYVRDGVLTGDVEMALLLEGNAHYRCDFRTTYKAKEKGVKLPGAHFVDHCIEILSHDKDYNKVKLYEHAVAHSGLPDNARRGAPEAAAREAAAREAAAREAAARMSLRSRKVFVGRCTEDMTEDELREFFSQYGDVMDVFIPKPFRAFAFVTFADDQIAQSLCGEDLIIKGISVHISNAEPKHNSNRQLER*
rhx2990	µNS-	GAL1	muNS-mEos3.1-(EA3R)4-TDP43 (274-414)	this study	MSSDMVDGIKLQLDASRQCHECPVLQQKVVELEKQIIMQKSIQSDPTPMALQPLLSQLRELSSEVTRLQMELSRTQSLNAQLEADAKSAQACSLDMYLRHHTCINGHTKEDELLDAVRVAPDVRKEIMEKRGEVRRGWCERISKEAAAKCQTVIDDLTQMNGKQAREITELRESAENYEKQIAELVGTITQNQMTYQQELQALVAKNVELDTMNQRQAKSLRITPSLLSATPIDSVDGAADLIDFSVPTDELSAIKPDMKIKLRMEGNVNGHHFVIDGDGTGKPFEGKQSMDLEVKEGGPLPFAFDILTTAFHYGNRVFAKYPDNIQDYFKQSFPKGYSWERSLTFEDGGICNARNDITMEGDTFYNKVRFYGTNFPANGPVMQKKTLKWEPSTEKMYV…
rhx4078	(GRGDSPYS)40-	GAL1	(320/GRGDSPYS)-mEos3.1-(EA3R)4-TDP43 (274-414)	this study	MSGRGDSPYSGRGDSPYSGRGDSPYSGRGDSPYSGRGDSPYSGRGDSPYSGRGDSPYSGRGDSPYSGRGDSPYSGRGDSPYSGRGDSPYSGRGDSPYSGRGDSPYSGRGDSPYSGRGDSPYSGRGDSPYSGRGDSPYSGRGDSPYSGRGDSPYSGRGDSPYSGRGDSPYSGRGDSPYSGRGDSPYSGRGDSPYSGRGDSPYSGRGDSPYSGRGDSPYSGRGDSPYSGRGDSPYSGRGDSPYSGRGDSPYSGRGDSPYSGRGDSPYSGRGDSPYSGRGDSPYSGRGDSPYSGRGDSPYSGRGDSPYSGRGDSPYSGRGDSPYSAIKPDMKIKLRMEGNVNGHHFVIDGDGTGKPFEGKQSMDLEVKEGGPLPFAFDILTTAFHYGNRVFAKYPDNIQDYF…
rhx4518b	oDi-	GAL1	oDi-(G4S)3-mEos3.1-(EA3R)4-TDP43 (274-414)	this study	MSPEDEIAALKKEIAALKQENAALKQEIAALKKEIAALKQGSGGGGSGGGGSGGGGAIKPDMKIKLRMEGNVNGHHFVIDGDGTGKPFEGKQSMDLEVKEGGPLPFAFDILTTAFHYGNRVFAKYPDNIQDYFKQSFPKGYSWERSLTFEDGGICNARNDITMEGDTFYNKVRFYGTNFPANGPVMQKKTLKWEPSTEKMYVRDGVLTGDVEMALLLEGNAHYRCDFRTTYKAKEKGVKLPGAHFVDHCIEILSHDKDYNKVKLYEHAVAHSGLPDNARRGAPEAAAREAAAREAAAREAAARMSGRFGGNPGGFGNQGGFGNSRGGGAGLGNNQGSNMGGGMNFGAFSINPAMMAAAQAALQSSWGMMGMLASQQNQSGPSGNNQNQGNMQREPNQAF…
rhx3772	mEos3.1(N102I)-	GAL1	mEos3.1(N102I)-(EA3R)4-TDP43 (274-414)	this study	MSAIKPDMKIKLRMEGNVNGHHFVIDGDGTGKPFEGKQSMDLEVKEGGPLPFAFDILTTAFHYGNRVFAKYPDNIQDYFKQSFPKGYSWERSLTFEDGGICIARNDITMEGDTFYNKVRFYGTNFPANGPVMQKKTLKWEPSTEKMYVRDGVLTGDVEMALLLEGNAHYRCDFRTTYKAKEKGVKLPGAHFVDHCIEILSHDKDYNKVKLYEHAVAHSGLPDNARRGAPEAAAREAAAREAAAREAAARMSGRFGGNPGGFGNQGGFGNSRGGGAGLGNNQGSNMGGGMNFGAFSINPAMMAAAQAALQSSWGMMGMLASQQNQSGPSGNNQNQGNMQREPNQAFGSGNNSYSGSNSGAAIGWGSASNAGSGSGFNGGFGSSMDSKSSGWGM*
rhx3258	mNeonGreen-	GAL1	mNeonGreen-(EA3R)4-TDP43 (274-414)	this study	MASLPATHELHIFGSINGVDFDMVGQGTGNPNDGYEELNLKSTKGDLQFSPWILVPHIGYGFHQYLPYPDGMSPFQAAMVDGSGYQVHRTMQFEDGASLTVNYRYTYEGSHIKGEAQVKGTGFPADGPVMTNSLTAADWCRSKKTYPNDKTIISTFKWSYTTGNGKRYRSTARTTYTFAKPMAANYLKNQPMYVFRKTELKHSKTELNFKEWQKAFTDVMGMDELYKGAPEAAAREAAAREAAAREAAARMSGRFGGNPGGFGNQGGFGNSRGGGAGLGNNQGSNMGGGMNFGAFSINPAMMAAAQAALQSSWGMMGMLASQQNQSGPSGNNQNQGNMQREPNQAFGSGNNSYSGSNSGAAIGWGSASNAGSGSGFNGGFGSSMDSKSSGWGM*
rhx2974	Weak Kozak	GAL1a(-4:CCGA)	mEos3.1-(EA3R)4-TDP43 (274-414)	this study	MSAIKPDMKIKLRMEGNVNGHHFVIDGDGTGKPFEGKQSMDLEVKEGGPLPFAFDILTTAFHYGNRVFAKYPDNIQDYFKQSFPKGYSWERSLTFEDGGICNARNDITMEGDTFYNKVRFYGTNFPANGPVMQKKTLKWEPSTEKMYVRDGVLTGDVEMALLLEGNAHYRCDFRTTYKAKEKGVKLPGAHFVDHCIEILSHDKDYNKVKLYEHAVAHSGLPDNARRGAPEAAAREAAAREAAAREAAARMSGRFGGNPGGFGNQGGFGNSRGGGAGLGNNQGSNMGGGMNFGAFSINPAMMAAAQAALQSSWGMMGMLASQQNQSGPSGNNQNQGNMQREPNQAFGSGNNSYSGSNSGAAIGWGSASNAGSGSGFNGGFGSSMDSKSSGWGM*
rhx3510	F283A,F289A,Y374A,W385A,F401A,W412A	GAL1	mEos3.1-(EA3R)4-TDP43 (274-414 F283A,F289A,Y374A,W385A,F401A,W412A)	this study	MSAIKPDMKIKLRMEGNVNGHHFVIDGDGTGKPFEGKQSMDLEVKEGGPLPFAFDILTTAFHYGNRVFAKYPDNIQDYFKQSFPKGYSWERSLTFEDGGICNARNDITMEGDTFYNKVRFYGTNFPANGPVMQKKTLKWEPSTEKMYVRDGVLTGDVEMALLLEGNAHYRCDFRTTYKAKEKGVKLPGAHFVDHCIEILSHDKDYNKVKLYEHAVAHSGLPDNARRGAPEAAAREAAAREAAAREAAARMSGRFGGNPGGAGNQGGAGNSRGGGAGLGNNQGSNMGGGMNFGAFSINPAMMAAAQAALQSSWGMMGMLASQQNQSGPSGNNQNQGNMQREPNQAFGSGNNSASGSNSGAAIGAGSASNAGSGSGFNGGAGSSMDSKSSGAGM*
rhx3303	mKelly2-	GAL1	mKelly2-(EA3R)4-TDP43 (274-414)	this study	MELIKENMRMKLYMEGTVGNHHFKCTAEGEGKPYEGTQTQRIKVVEGGPLPFAFDILATCFMYGSKTFINYPQGIPDFFKQSFPEGFTWERVTTYEDGGVLTVTQDTSLQDGYLIYNVKLRGVNFPSNGPVMQKKTLGWEPTTEYLVPVDGGLEGTCDMALRLVGGGHLKCNLKTTYRSKKPAKNLKMPGEHQVDRKLERIKEADNETYVEQHEVAVARGAPEAAAREAAAREAAAREAAARMSGRFGGNPGGFGNQGGFGNSRGGGAGLGNNQGSNMGGGMNFGAFSINPAMMAAAQAALQSSWGMMGMLASQQNQSGPSGNNQNQGNMQREPNQAFGSGNNSYSGSNSGAAIGWGSASNAGSGSGFNGGFGSSMDSKSSGWGM*
rhx6105	EGFP-	GAL1	mEGFP-(EA3R)4-TDP43 (274-414)	this study	MSKGEELFTGVVPILVELDGDVNGHKFSVSGEGEGDATYGKLTLKFICTTGKLPVPWPTLVTTLTYGVQCFSRYPDHMKQHDFFKSAMPEGYVQERTIFFKDDGNYKTRAEVKFEGDTLVNRIELKGIDFKEDGNILGHKLEYNYNSHNVYIMADKQKNGIKVNFKIRHNIEDGSVQLADHYQQNTPIGDGPVLLPDNHYLSTQSKLSKDPNEKRDHMVLLEFVTAAGITHGMDELYKGAPEAAAREAAAREAAAREAAARMSGRFGGNPGGFGNQGGFGNSRGGGAGLGNNQGSNMGGGMNFGAFSINPAMMAAAQAALQSSWGMMGMLASQQNQSGPSGNNQNQGNMQREPNQAFGSGNNSYSGSNSGAAIGWGSASNAGSGSGFNGGFGSSMDSKS…
rhx6106	SYFP2-	GAL1	SYFP2-(EA3R)4-TDP43 (274-414)	this study	MSVSKGEELFTGVVPILVELDGDVNGHKFSVSGEGEGDATYGKLTLKLICTTGKLPVPWPTLVTTLGYGVQCFARYPDHMKQHDFFKSAMPEGYVQERTIFFKDDGNYKTRAEVKFEGDTLVNRIELKGIDFKEDGNILGHKLEYNYNSHNVYITADKQKNGIKANFKIRHNIEDGGVQLADHYQQNTPIGDGPVLLPDNHYLSYQSKLSKDPNEKRDHMVLLEFVTAAGITLGMDELYKGAPEAAAREAAAREAAAREAAARMSGRFGGNPGGFGNQGGFGNSRGGGAGLGNNQGSNMGGGMNFGAFSINPAMMAAAQAALQSSWGMMGMLASQQNQSGPSGNNQNQGNMQREPNQAFGSGNNSYSGSNSGAAIGWGSASNAGSGSGFNGGFGSSMDS…
rhx6107	mScarlet-I	GAL1	mScarletI-(EA3R)4-TDP43 (274-414)	this study	MSVSKGEAVIKEFMRFKVHMEGSMNGHEFEIEGEGEGRPYEGTQTAKLKVTKGGPLPFSWDILSPQFMYGSRAFIKHPADIPDYYKQSFPEGFKWERVMNFEDGGAVTVTQDTSLEDGTLIYKVKLRGTNFPPDGPVMQKKTMGWEASTERLYPEDGVLKGDIKMALRLKDGGRYLADFKTTYKAKKPVQMPGAYNVDRKLDITSHNEDYTVVEQYERSEGRHSTGGMDELYKAPEAAAREAAAREAAAREAAARMSGRFGGNPGGFGNQGGFGNSRGGGAGLGNNQGSNMGGGMNFGAFSINPAMMAAAQAALQSSWGMMGMLASQQNQSGPSGNNQNQGNMQREPNQAFGSGNNSYSGSNSGAAIGWGSASNAGSGSGFNGGFGSSMDSKSSGWGM*
rhx6108	mCherry	GAL1	mCherry-(EA3R)4-TDP43 (274-414)	this study	MSVSKGEEDNMAIIKEFMRFKVHMEGSVNGHEFEIEGEGEGRPYEGTQTAKLKVTKGGPLPFAWDILSPQFMYGSKAYVKHPADIPDYLKLSFPEGFKWERVMNFEDGGVVTVTQDSSLQDGEFIYKVKLRGTNFPSDGPVMQKKTMGWEASSERMYPEDGALKGEIKQRLKLKDGGHYDAEVKTTYKAKKPVQLPGAYNVNIKLDITSHNEDYTIVEQYERAEGRHSTGGMDELYKAPEAAAREAAAREAAAREAAARMSGRFGGNPGGFGNQGGFGNSRGGGAGLGNNQGSNMGGGMNFGAFSINPAMMAAAQAALQSSWGMMGMLASQQNQSGPSGNNQNQGNMQREPNQAFGSGNNSYSGSNSGAAIGWGSASNAGSGSGFNGGFGSSMDSKSSG…
rhx3984	"[PIN+]-seeded" (Fig. 3F,G)	GAL1	mEos3.1-(EA3R)4-TDP43 (267-414)	this study	MSAIKPDMKIKLRMEGNVNGHHFVIDGDGTGKPFEGKQSMDLEVKEGGPLPFAFDILTTAFHYGNRVFAKYPDNIQDYFKQSFPKGYSWERSLTFEDGGICNARNDITMEGDTFYNKVRFYGTNFPANGPVMQKKTLKWEPSTEKMYVRDGVLTGDVEMALLLEGNAHYRCDFRTTYKAKEKGVKLPGAHFVDHCIEILSHDKDYNKVKLYEHAVAHSGLPDNARRGAPEAAAREAAAREAAAREAAARMSNRQLERSGRFGGNPGGFGNQGGFGNSRGGGAGLGNNQGSNMGGGMNFGAFSINPAMMAAAQAALQSSWGMMGMLASQQNQSGPSGNNQNQGNMQREPNQAFGSGNNSYSGSNSGAAIGWGSASNAGSGSGFNGGFGSSMDSKSSGWGM*
rhx5723	"TRIF-seeded"	GAL1	mEos3.1-(EA3R)4-TDP43 (267-414)	this study	MSAIKPDMKIKLRMEGNVNGHHFVIDGDGTGKPFEGKQSMDLEVKEGGPLPFAFDILTTAFHYGNRVFAKYPDNIQDYFKQSFPKGYSWERSLTFEDGGICNARNDITMEGDTFYNKVRFYGTNFPANGPVMQKKTLKWEPSTEKMYVRDGVLTGDVEMALLLEGNAHYRCDFRTTYKAKEKGVKLPGAHFVDHCIEILSHDKDYNKVKLYEHAVAHSGLPDNARRGAPEAAAREAAAREAAAREAAARMSNRQLERSGRFGGNPGGFGNQGGFGNSRGGGAGLGNNQGSNMGGGMNFGAFSINPAMMAAAQAALQSSWGMMGMLASQQNQSGPSGNNQNQGNMQREPNQAFGSGNNSYSGSNSGAAIGWGSASNAGSGSGFNGGFGSSMDSKSSGWGM*
rhx5631	"TRIF"	GAL1	BDFP1.6:1.6-G4S(EA3R)3-TICAM1	this study	MANREVVETLKELLADGEKRVQVAGVIGTNAAEVVKTAVSLLFQEYPELVSPGGCAYTTRRYNMCVRDMNYFLRMCSYAIVAGGASVLDGRMLAGFRDTFNSLGIPLCPAARGIQLMKKIVKEKLATAGMTNIAFVDEPFDYIARVISETEIGHGTGSTGSGSMANREVVETLKELLADGEKRVQVAGVIGTNAAEVVKTAVSLLFQEYPELVSPGGCAYTTRRYNMCVRDMNYFLRMCSYAIVAGGASVLDGRMLAGFRDTFNSLGIPLCPAARGIQLMKKIVKEKLATAGMTNIAFVDEPFDYIARVISETEIGGGGSEAAAREAAAREAAARMSACTGPSLPSAFDILGAAGQDKLLYLKHKLKTPRPGCQGQDLLHAMVLLKLGQETEARISLEA…
rhx0935	mEos-only	GAL1	mEos3.1	DOI: 10.1016/j.molcel.2018.06.016	MDPAFLYKVVMGCRNSISSSPEAAAREAAAREAAAREAAARGGGRINGGGGGAMSAIKPDMKIKLRMEGNVNGHHFVIDGDGTGKPFEGKQSMDLEVKEGGPLPFAFDILTTAFHYGNRVFAKYPDNIQDYFKQSFPKGYSWERSLTFEDGGICNARNDITMEGDTFYNKVRFYGTNFPANGPVMQKKTLKWEPSTEKMYVRDGVLTGDVEMALLLEGNAHYRCDFRTTYKAKEKGVKLPGAHFVDHCIEILSHDKDYNKVKLYEHAVAHSGLPDNARR*
rhx5981	TDP-43{2}	GAL1	mEos3.1-(EA3R)4-TDP43{2}	this study	MSAIKPDMKIKLRMEGNVNGHHFVIDGDGTGKPFEGKQSMDLEVKEGGPLPFAFDILTTAFHYGNRVFAKYPDNIQDYFKQSFPKGYSWERSLTFEDGGICNARNDITMEGDTFYNKVRFYGTNFPANGPVMQKKTLKWEPSTEKMYVRDGVLTGDVEMALLLEGNAHYRCDFRTTYKAKEKGVKLPGAHFVDHCIEILSHDKDYNKVKLYEHAVAHSGLPDNARRGAPEAAAREAAAREAAAREAAARMSMPQMLAGEIWCMLSTIQKVKKDLKTGHSKGFGFVRFTEYETQVKVMSQRHMIDGRWCDCKLPNSKQSQDEPLRSRKVFVGRCTEDMTEDELREFFSQYGDVMDVFIPKPFRAFAFVTFADDQIAQSLCGEDLIIKGISVHISNAEPKH…
